# Testing for Shared Molecular-Evolutionary Signatures of Diurnality and Nocturnality in Mammalian Circadian Clock Genes

**DOI:** 10.64898/2026.09.17.752369

**Authors:** Alper Kaan Selçukoğlu, Ali Koray Koç

## Abstract

Following an ancestral nocturnal phase, diurnality evolved independently in multiple mammalian lineages after the Cretaceous–Palaeogene boundary. Whether these recurrent temporal-niche transitions drove convergent molecular evolution in the circadian oscillator remains largely untested. We analyzed 18 core clock genes and direct regulators across 60 diurnal and nocturnal mammals, identifying 10 independent gains of diurnality and 5 reversals to nocturnality on a fixed supertree topology. Using six complementary evolutionary frameworks (spanning substitution counts, profile shifts, selective regimes, and evolutionary rates) we tested for shared molecular adaptations. To ensure that our negative findings reflected biological reality rather than methodological insensitivity, we planted 90 synthetic convergent residues into the empirical alignments. While this benchmark demonstrated high power to detect broadly shared convergence (e.g., PCOC recovered 35 of 36 planted sites across ten lineages without false positives), empirical alignments showed no credible signal. Same-residue convergence occurred at expected background levels (0.310 observed vs. 0.337 null), and no gene displayed activity-dependent shifts in selective pressure or evolutionary rate. These results indicate that repeated transitions in mammalian activity patterns were not driven by a common set of detectable amino-acid changes in the core circadian machinery.
