## Supplementary material for "Testing for Shared Molecular-Evolutionary Signatures of Diurnality and Nocturnality in Mammalian Circadian Clock Genes": Table S1 Species x gene sequence-provenance map

### Sheet: Table S1
Species	Common name	Chronotype	Assignment status	Confidence	Order	Family	Dominant-phase evidence	Secondary component	Primary reference	Domesticated	Genome assembly	Data source	Maor et al. 2017 records	Notes
Pan troglodytes	Chimpanzee	Diurnal	Unambiguous	High	Primates	Hominidae	Species-specific evidence supports diurnal activity without qualifier	-	Santini, Rojas & Donati (2015) Behav Ecol 26:789-796			NCBI annotated protein accession	Diurnal	Primate-wide diel-niche synthesis; same source used by Beale et al. (2026).
Equus caballus	Horse	Diurnal	Dominant phase, qualified	Medium	Perissodactyla	Equidae	Polyphasic grazing across 24 h with crepuscular peaks	No clear majority phase; timing is management-driven	Boyd, Carbonaro & Houpt (1988) Appl Anim Behav Sci 21:5-17 — NOTE: this paper is 'The 24-Hour Time Budget of Przewalski Horses', NOT domestic E. caballus. Replace.	DOMESTICATED		NCBI annotated protein accession	Cathemeral	Grazing and resting are polyphasic across 24 h. The previously cited source is a taxon mismatch. Domesticated: timing is strongly management-driven.
Bos taurus	Cattle	Diurnal	Dominant phase, qualified	Medium			Daytime and dawn activity dominant in pastoral systems	Night grazing and rumination substantial	Guthmann et al. (2024) J Anim Ecol 93:1-14	DOMESTICATED		NCBI annotated protein accession	-	Clear daytime/dawn activity in pastoral systems, but night grazing and rumination are substantial. Absent from Maor et al., which compiles wild patterns.
Acinonyx jubatus	Cheetah	Diurnal	Dominant phase, qualified	High	Carnivora	Felidae	Direction supported as diurnal	-	Hetem et al. (2019) Integr Zool 14:30-47			NCBI annotated protein accession	Diurnal	Implanted biologgers, 5 free-living cheetahs, Namibia, 7 months. Activity shifts toward crepuscular/nocturnal as temperature rises. Add plasticity note: thermally plastic.
Gorilla gorilla	Western gorilla	Diurnal	Unambiguous	High	Primates	Hominidae	Species-specific evidence supports diurnal activity without qualifier	-	Santini, Rojas & Donati (2015) Behav Ecol 26:789-796			NCBI annotated protein accession	Diurnal	Strongly diurnal hominoid pattern.
Homo sapiens	Human	Diurnal	Unambiguous	High	Primates	Hominidae	Species-specific evidence supports diurnal activity without qualifier	-	Santini, Rojas & Donati (2015) Behav Ecol 26:789-796			NCBI annotated protein accession	Diurnal	Species-level diurnal niche. Do not conflate with human morningness/eveningness chronotype literature.
Ictidomys tridecemlineatus	Thirteen-lined ground squirrel	Diurnal	Unambiguous	High	Rodentia	Sciuridae	Species-specific evidence supports diurnal activity without qualifier	-	Vispo & Bakken (1993) Ecology 74:377-389			NCBI annotated protein accession	Diurnal	Surface activity confined to the light phase. Obligate hibernator, so this is an active-season chronotype.
Camelus bactrianus	Bactrian camel	Diurnal	Dominant phase, qualified	Low			Direction supported as diurnal	-	TO REPLACE - available strong diurnal-activity work is on wild Camelus ferus, now a separate taxon from domestic C. bactrianus	DOMESTICATED		NCBI annotated protein accession	-	No adequate independent 24-h wild data for domestic C. bactrianus. C. ferus is not a direct substitute. Re-map names against the Mammal Diversity Database.
Ochotona princeps	American pika	Diurnal	Dominant phase, qualified	High	Lagomorpha	Ochotonidae	Direction supported as diurnal	-	Millar & Smith (2022) Ecol Evol 12:e9295; Smith & Weston (1990) Mamm Species 352:1-8			NCBI annotated protein accession	Diurnal	Classically diurnal; morning, late-afternoon and even nocturnal activity increases in warm low-elevation marginal habitat. Add note: temperature constrained.
Arvicanthis niloticus	African grass rat	Diurnal	Unambiguous	High	Rodentia	Muridae	Species-specific evidence supports diurnal activity without qualifier	-	Blanchong et al. (1999) J Biol Rhythms 14:364-377; Refinetti & Kenagy (2018) Lab Anim 52:577-587			NCBI annotated protein accession	Diurnal	Field study found the species almost exclusively diurnal in natural habitat. Running-wheel access inverts some individuals in the lab. Add note: laboratory phase inversion possible.
Sciurus vulgaris	Eurasian red squirrel	Diurnal	Unambiguous	High	Rodentia	Sciuridae	Species-specific evidence supports diurnal activity without qualifier	-	Camera-trap study of winter feeding activity (species-specific); see report citations			NCBI annotated protein accession	Diurnal	Winter feeding activity strictly confined to daylight in species-specific camera-trap work. Seasonal shift between unimodal and bimodal peaks, but no nocturnal niche emerges.
Martes flavigula	Yellow-throated marten	Diurnal	Unambiguous	High	Carnivora	Mustelidae	Species-specific evidence supports diurnal activity without qualifier	-	Wang et al. (2016) PLoS One 11:e0164271 (23,313 camera-days); Zhao et al. (2020) Shanxi (16,636 camera-days)		GCA_040938845.1	NCBI genome + miniprot v0.18	Diurnal	Diurnal in two independent large camera-trap datasets, temporally segregated from nocturnal mesocarnivores in the same communities.
Hylobates pileatus	Pileated gibbon	Diurnal	Unambiguous	High	Primates	Hylobatidae	Species-specific evidence supports diurnal activity without qualifier	-	Santini, Rojas & Donati (2015) Behav Ecol 26:789-796		GCA_021498465.1	NCBI genome + miniprot v0.18	Diurnal	Diurnal calling, travel and foraging ecology.
Phacochoerus africanus	Common warthog	Diurnal	Unambiguous	High	Artiodactyla	Suidae	Species-specific evidence supports diurnal activity without qualifier	-	East African camera-trap comparison; see report citations			NCBI annotated protein accession	Diurnal	94.3% of events recorded in the daytime period; nights spent mostly in burrows.
Rhynchocyon petersi	Black-and-rufous sengi	Diurnal	Dominant phase, qualified	Medium	Macroscelidea	Macroscelididae	Direction supported as diurnal	-	Rathbun (1979) Adv Ethol 20:1-77 (R. chrysopygus); Rovero et al. (2013) J Mammal 94:792-800			NCBI annotated protein accession	Diurnal	Genus-level field evidence is good; R. petersi-specific 24-h sampling is limited. Confidence downgraded on evidence quality, not on direction.
Cebus imitator	Panamanian capuchin	Diurnal	Unambiguous	High	Primates	Cebidae	Species-specific evidence supports diurnal activity without qualifier	-	Santini, Rojas & Donati (2015) Behav Ecol 26:789-796			NCBI annotated protein accession	Diurnal	Listed there under Cebus capucinus; C. imitator split after 2015. Keep the synonymy note.
Plecturocebus cupreus	Coppery titi monkey	Diurnal	Unambiguous	High	Primates	Pitheciidae	Species-specific evidence supports diurnal activity without qualifier	-	Santini, Rojas & Donati (2015) Behav Ecol 26:789-796		GCA_040437455.1	NCBI genome + miniprot v0.18	Diurnal	Listed there under Callicebus cupreus (genus renamed).
Xerus rutilus	Unstriped ground squirrel	Diurnal	Unambiguous	High	Rodentia	Sciuridae	Species-specific evidence supports diurnal activity without qualifier	-	O'Shea (1976) J Mammal 57:450-460; HMW Vol. 6 (Sciuridae)		GCA_028644305.1	NCBI genome + miniprot v0.18	Diurnal	One of the most conspicuously day-active small mammals in its habitat. Behavioural thermoregulation during hot hours does not remove diurnality.
Nasua narica	White-nosed coati	Diurnal	Dominant phase, qualified	Medium	Carnivora	Procyonidae	Direction supported as diurnal	-	Garcia-Casimiro & Santos-Moreno (2024) Mamm Res 69:35-47; Perez-Irineo & Santos-Moreno (2016) Mammalia 80:619-625; Valenzuela & Ceballos (2000) J Mammal 81:810-819		GCA_028533885.1	NCBI genome + miniprot v0.18	Cathemeral | Diurnal	Predominantly diurnal with morning and late-afternoon peaks; nocturnal records occur locally. 'Predominantly diurnal' is more accurate than 'strictly diurnal'. Add note: population-variable.
Cynomys ludovicianus	Black-tailed prairie dog	Diurnal	Unambiguous	High	Rodentia	Sciuridae	Species-specific evidence supports diurnal activity without qualifier	-	Hoogland (1995); official field/natural-history sources		GCA_052576455.1	NCBI genome + miniprot v0.18	Diurnal	Daytime surface foraging, sentinel behaviour and burrow maintenance, consistent year-round.
Giraffa tippelskirchi	Masai giraffe	Diurnal	Dominant phase, qualified	Medium	Artiodactyla	Giraffidae	Daytime feeding dominates the 24-h budget	Night feeding and rumination substantial, can increase with moonlight	du Toit & Yetman (2005) Oecologia; see report citations		GCA_054371825.1	NCBI genome + miniprot v0.18	Diurnal | Diurnal/Crepuscular	Daytime feeding dominates but night feeding and rumination are substantial and can increase with moonlight. 'Pure diurnal' oversimplifies the 24-h budget.
Suricata suricatta	Meerkat	Diurnal	Unambiguous	High	Carnivora	Herpestidae	Species-specific evidence supports diurnal activity without qualifier	-	Risely et al. (2021) Nat Commun 12:6017; Muller & Lojewski (1986) Physiol Zool 59:133-142			NCBI annotated protein accession	Diurnal	Body temperature follows a diurnal rhythm (38.3 C day, 36.3 C night); foraging is temperature-constrained to daylight. 20-year Kalahari dataset.
Callithrix jacchus	Common marmoset	Diurnal	Unambiguous	High	Primates	Cebidae	Species-specific evidence supports diurnal activity without qualifier	-	Santini, Rojas & Donati (2015) Behav Ecol 26:789-796			NCBI annotated protein accession	Diurnal	Diurnal foraging and social activity.
Vicugna pacos	Alpaca	Diurnal	Dominant phase, qualified	Low			Direction supported as diurnal	-	Paddock behaviour study (2025) — measures daytime behaviour only	DOMESTICATED		NCBI annotated protein accession	-	Daytime grazing is clear, but the available study samples only daylight, so a full 24-h chronotype cannot be inferred. Domesticated.
Nanger dama	Dama gazelle	Diurnal	Dominant phase, qualified	Medium	Artiodactyla	Bovidae	Direction supported as diurnal	-	Reintroduced N. d. mhorr activity studies; see report citations		GCA_917880005.1	NCBI genome + miniprot v0.18	Diurnal	Direct species data exist but come from reintroduced subspecies/populations. Sympatric Saharan gazelles (14,398 camera-days, Tunisia) were nocturnal in summer and diurnal in winter. Add note: evidence mainly from reintroduced N. d. mhorr.
Myrmecobius fasciatus	Numbat	Diurnal	Unambiguous	High	Dasyuromorphia	Myrmecobiidae	Species-specific evidence supports diurnal activity without qualifier	-	Cooper & Withers (2004) J Comp Physiol B; Friend (1989) Biol Conserv 50:369-385		GCA_023553655.1	NCBI genome + miniprot v0.18	Diurnal | Nocturnal	Described in the literature as a genuinely diurnal marsupial, foraging when termites are near the surface. The Maor 'Nocturnal' record is a compilation error.
Eira barbara	Tayra	Diurnal	Unambiguous	High	Carnivora	Mustelidae	Species-specific evidence supports diurnal activity without qualifier	-	Villafane-Trujillo et al. (2021) J Mammal 102:151-165 (10 populations, 932 records); Barrera-Vargas et al. (2023) Therya 14:371-382		GCA_020311295.1	NCBI genome + miniprot v0.18	Cathemeral	79.31% of records diurnal, 18.07% crepuscular across the species range; independently confirmed in the northern Colombian Andes. The Maor 'Cathemeral' record is not supported.
Aepyceros melampus	Impala	Diurnal	Dominant phase, qualified	High	Artiodactyla	Bovidae	72.6% of activity by day, 27.4% by night (East African camera-trap comparison)	Substantial night activity; source study classes it cathemeral with a diurnal bias	East African camera-trap comparison; see report citations		GCA_006408695.1	NCBI genome + miniprot v0.18	Diurnal	Quantitative 24-h data: 72.6% day / 27.4% night; the source study itself classifies this as cathemeral (diurnal).
Speothos venaticus	Bush dog	Diurnal	Dominant phase, qualified	Medium	Carnivora	Canidae	Direction supported as diurnal	-	Pottie et al. (2026) Mamm Res 71:40 (>40,000 trap-days, SE Peru); Rodriguez-Castellanos et al. (2017) Small Carniv Conserv		GCA_024262445.1	NCBI genome + miniprot v0.18	Diurnal | Diurnal/Crepuscular	Direction supported, but only 11 independent detections over 40,000 trap-days at the best-sampled site. Add note: very low detection sample. | ACCESSION: GCA_024262445.1 is the assembly actually downloaded and used (present in genomes_to_download.txt, both download scripts, and on disk). genome_species_map.txt lists GCA_023170115.1 for this species and is stale; the whole map should be re-checked…
Octodon degus	Degu	Diurnal	Dominant phase, qualified	Medium	Rodentia	Octodontidae	Direction supported as diurnal	-	Refinetti & Kenagy (2018) Lab Anim 52:577-587; Garcia-Allegue et al. (1999) Am J Physiol 277:R523-531; Lee (2004) ILAR J 45:14-24			NCBI annotated protein accession	Cathemeral | Diurnal	Diurnal in the wild with a summer bimodal/crepuscular tendency. Unrestricted wheel access can invert body-temperature and locomotor rhythms to nocturnal. Add note: laboratory phase inversion possible.
Nycticebus coucang	Sunda slow loris	Nocturnal	Unambiguous	High	Primates	Lorisidae	Species-specific evidence supports nocturnal activity without qualifier	-	Santini, Rojas & Donati (2015) Behav Ecol 26:789-796			NCBI annotated protein accession	Nocturnal	Nocturnal strepsirrhine; consistent primate activity literature.
Leopardus geoffroyi	Geoffroy's cat	Nocturnal	Unambiguous	High	Carnivora	Felidae	Species-specific evidence supports nocturnal activity without qualifier	-	Manfredi et al. (2011) Mamm Biol 76:313-319 (10 individuals, 3,453 fixes); Pereira et al. (2010) J Arid Environ			NCBI annotated protein accession	Nocturnal	Mainly nocturnal, peaks near 01:00 (70.9%) and 04:00 (75.6%). DISCUSSION NOTE: during prey scarcity the same species became significantly more day-active (58.1% vs 33.6% night) with a midday-to-late-afternoon peak — a second wild case of chronotype inverting under energy deficit.
Aotus nancymaae	Nancy Ma's night monkey	Nocturnal	Dominant phase, qualified	High	Primates	Aotidae	Direction supported as nocturnal	-	Santini, Rojas & Donati (2015) Behav Ecol 26:789-796			NCBI annotated protein accession	Nocturnal	Nocturnal owl monkey; cathemerality documented in some other Aotus populations, so the label is directionally right but not absolute.
Acomys cahirinus	Cairo spiny mouse	Nocturnal	Unambiguous	High	Rodentia	Muridae	Species-specific evidence supports nocturnal activity without qualifier	-	Kronfeld-Schor & Dayan (1999) Oecologia 121:123-128; Gutman & Dayan (2005) Ecology 86:164-173; Cohen et al. (2010) Brain Behav Evol 75:9-22		GCA_030555615.1	NCBI genome + miniprot v0.18	Nocturnal	Nocturnal in field and laboratory. DISCUSSION NOTE: forms a temporal-partitioning pair with A. russatus, which is diurnal only in sympatry; removal of A. cahirinus returns it to nocturnality, and heterospecific chemical cues shift its onset by ~6.8 h within a day. Cohen et al. report similar SCN substructure between the nocturnal and diurnal congeners.
Microcebus murinus	Gray mouse lemur	Nocturnal	Unambiguous	High	Primates	Cheirogaleidae	Species-specific evidence supports nocturnal activity without qualifier	-	Santini, Rojas & Donati (2015) Behav Ecol 26:789-796			NCBI annotated protein accession	Nocturnal	Nocturnal cheirogaleid.
Choloepus hoffmanni	Hoffmann's two-toed sloth	Nocturnal	Dominant phase, qualified	High	Pilosa	Megalonychidae	Continuous biologging of wild individuals (Cliffe et al. 2023)	High individual variability and cathemeral tendencies tied to ambient temperature; weakest assignment in the dataset	Cliffe et al. (2023) PeerJ 11:e15430 (micro data loggers, first continuous wild-sloth recording)		GCA_000164785.2	NCBI genome + miniprot v0.18	Nocturnal | Nocturnal/Crepuscular	Continuous behavioural logging found a cathemeral pattern with high within- and between-individual variability. The newer methodologically strong evidence outweighs older 'primarily nocturnal' natural-history descriptions.
Pipistrellus pipistrellus	Common pipistrelle	Nocturnal	Unambiguous	High	Chiroptera	Vespertilionidae	Species-specific evidence supports nocturnal activity without qualifier	-	Species-specific roost-emergence studies; see report citations		GCA_965204225.2	NCBI genome + miniprot v0.18	Cathemeral	Emerges after sunset and forages for insects at night. The Maor 'Cathemeral' record reflects genus-level bat data in that compilation, not biology.
Jaculus jaculus	Lesser Egyptian jerboa	Nocturnal	Unambiguous	High	Rodentia	Dipodidae	Species-specific evidence supports nocturnal activity without qualifier	-	Alagaili et al. (2023) J Arid Environ 219:105059; Eissa et al. (1975); Kadhim et al. (1979)			NCBI annotated protein accession	Nocturnal	Activity confined to the dark phase under all light regimes; corroborated by field observations from Iraq and Kuwait.
Paguma larvata	Masked palm civet	Nocturnal	Unambiguous	High	Carnivora	Viverridae	Species-specific evidence supports nocturnal activity without qualifier	-	Zhou et al. (2014) J Mammal 95:534-542 (radio-tracking, 12 individuals); Wang et al. (2016) PLoS One 11:e0164271		GCA_030068075.1	NCBI genome + miniprot v0.18	Nocturnal	Predominantly nocturnal with intermittent daytime activity; camera-trap data independently classify it as primarily nocturnal and crepuscular.
Sylvilagus floridanus	Eastern cottontail	Nocturnal	Dominant phase, qualified	High	Lagomorpha	Leporidae	Feeding concentrated at dawn, dusk and night; resting under cover through most daylight hours	Large crepuscular component; animals can be seen at any hour	Chapman, Hockman & Ojeda (1980) Mamm Species 136:1-8; USDA FEIS species review		GCA_949820135.1	NCBI genome + miniprot v0.18	Crepuscular | Nocturnal	Feeds primarily at dawn, dusk and night, resting under cover through most daylight hours. Classic Mammalian Species account and the official USFS synthesis are explicit.
Macrotis lagotis	Greater bilby	Nocturnal	Dominant phase, qualified	Medium	Peramelemorphia	Thylacomyidae	Direction supported as nocturnal	-	Southgate et al. radio-tracking studies; see report citations			NCBI annotated protein accession	Nocturnal	Nocturnal surface foraging, resting in deep burrows by day; temperature modulates activity. Direct multi-population 24-h data remain limited.
Cynocephalus volans	Philippine colugo	Nocturnal	Unambiguous	High	Dermoptera	Cynocephalidae	Species-specific evidence supports nocturnal activity without qualifier	-	Wischusen & Richmond (1998) J Mammal 79:1288-1295; HMW Vol. 8 (Dermoptera)			NCBI annotated protein accession	Diurnal | Nocturnal	Active 18:00-06:00 with two nightly foraging peaks (17:30-21:00 and 03:00-05:00). The Maor 'Diurnal' record is not supported.
Saccopteryx bilineata	Greater sac-winged bat	Nocturnal	Unambiguous	High	Chiroptera	Emballonuridae	Species-specific evidence supports nocturnal activity without qualifier	-	Acoustic field studies; see report citations			NCBI annotated protein accession	Nocturnal	Night flight and foraging; vertical stratification of activity varies between early and late night.
Peromyscus eremicus	Cactus mouse	Nocturnal	Unambiguous	High	Rodentia	Cricetidae	Species-specific evidence supports nocturnal activity without qualifier	-	Experimental studies directly measuring nocturnal activity; see report citations			NCBI annotated protein accession	Nocturnal	Nocturnal locomotor and foraging activity; moonlight modulates activity level. Daytime torpor occurs.
Lagorchestes hirsutus	Rufous hare-wallaby	Nocturnal	Dominant phase, qualified	Medium	Diprotodontia	Macropodidae	Direction supported as nocturnal	-	Lundie-Jenkins (1993) Wildl Res 20 and associated radio-telemetry		GCA_028533205.1	NCBI genome + miniprot v0.18	Nocturnal	Daytime sheltering in dense vegetation is well shown by telemetry; the activity-time database is comparatively narrow. Natural populations survive only on Bernier and Dorre Islands plus translocated colonies.
Sarcophilus harrisii	Tasmanian devil	Nocturnal	Unambiguous	High	Dasyuromorphia	Dasyuridae	Species-specific evidence supports nocturnal activity without qualifier	-	Andersen, McGregor, Johnson & Jones (2020) PLoS One 15:e0230216 (animal-borne video, 173 h, 13 individuals)			NCBI annotated protein accession	Nocturnal | Nocturnal/Crepuscular	Direct behavioural observation confirms activity concentrated at night, with resting the dominant behaviour in all diel periods.
Rattus norvegicus	Brown rat	Nocturnal	Unambiguous	High	Rodentia	Muridae	Species-specific evidence supports nocturnal activity without qualifier	-	Wild-population and controlled feeding-rhythm studies; see report citations			NCBI annotated protein accession	Nocturnal	Most out-of-nest activity and feeding occurs at night in wild rats.
Dasypus novemcinctus	Nine-banded armadillo	Nocturnal	Dominant phase, qualified	High	Cingulata	Dasypodidae	Direction supported as nocturnal	-	DeGregorio et al. (2021) Ecol Evol 11:15874-15885 (10 sites, urban-rural gradient); McDonough & Loughry (1997)			NCBI annotated protein accession	Cathemeral | Nocturnal | Nocturnal/Crepuscular	>95% nocturnal at six of ten sites but 30-60% diurnal at three others, predicted by distance from town and ambient sound level. Add note: anthropogenic and thermal plasticity.
Tapirus terrestris	South American tapir	Nocturnal	Unambiguous	High	Perissodactyla	Tapiridae	Species-specific evidence supports nocturnal activity without qualifier	-	Cruz et al. (2014) Mamm Biol 79:376-383; Wallace, Ayala & Viscarra (2012) Integr Zool 7:407-419		GCA_054859495.1	NCBI genome + miniprot v0.18	Cathemeral | Diurnal | Nocturnal	89% of records between 18:00 and 07:00 year-round across five Atlantic Forest surveys; 86% nocturnal or crepuscular across 392 events at 11 sites. The Maor three-way conflict is a compilation artefact.
Uromys caudimaculatus	Giant white-tailed rat	Nocturnal	Dominant phase, qualified	Medium	Rodentia	Muridae	Direction supported as nocturnal	-	Natural-history sources; see report citations		GCA_028551405.1	NCBI genome + miniprot v0.18	Diurnal | Nocturnal	Generally nocturnal, resting in burrows or tree hollows by day, with rare daytime foraging possible. Modern species-specific quantitative 24-h work is scarce.
Phalanger gymnotis	Ground cuscus	Nocturnal	Dominant phase, qualified	Low	Diprotodontia	Phalangeridae	Direction supported as nocturnal	-	TO VERIFY - modern species-specific activity study required		GCA_028646595.1	NCBI genome + miniprot v0.18	Nocturnal	Natural-history information is consistent (night foraging in the lower-mid forest strata, daytime sheltering) but direct modern activity research is inadequate. Low confidence reflects evidence quality, not a likely wrong label.
Pseudocheirus occidentalis	Western ringtail possum	Nocturnal	Unambiguous	High			Species-specific evidence supports nocturnal activity without qualifier	-	Triaxial accelerometry study (2026), 10 wild individuals, summer 2024-25		GCA_028646575.1	NCBI genome + miniprot v0.18	-	Activity clearly structured to the night; on extremely hot nights activity decreases or shifts later. Absent from Maor et al. because of a post-2017 taxonomic split.
Puma concolor	Puma	Nocturnal	Dominant phase, qualified	Medium	Carnivora	Felidae	Kernel density 0.68 nocturnal, 0.19 crepuscular across four Brazilian biomes	Cathemeral in some protected areas and in the Pantanal	Foster et al. (2013) J Zool 290:106-115; Azevedo et al. (2018)			NCBI annotated protein accession	Cathemeral	Kernel density 0.68 nocturnal / 0.19 crepuscular across four Brazilian biomes, but cathemeral in protected areas and in the Pantanal. A single global nocturnal code hides substantial population plasticity.
Panthera pardus	Leopard	Nocturnal	Dominant phase, qualified	High	Carnivora	Felidae	Direction supported as nocturnal	-	Havmoller et al. (2020) PLoS One 15:e0242459; greater Kruger camera-trap analysis (2025), 10 sites			NCBI annotated protein accession	Nocturnal | Nocturnal/Crepuscular	Generally night-biased hunting, but daytime activity increases at low-disturbance sites; GPS work reports males more nocturnal than females. Add note: human-disturbance dependent.
Hyaena hyaena	Striped hyena	Nocturnal	Dominant phase, qualified	High	Carnivora	Hyaenidae	Direction supported as nocturnal	-	Singh et al. (2022) Sci Rep, Sawai Mansingh WLS, Rajasthan			NCBI annotated protein accession	Nocturnal/Crepuscular	Night- and twilight-biased, with a bimodal nocturnal/crepuscular pattern even in a shared agricultural landscape; minimises daytime activity when human activity peaks. Add note: crepuscular component.
Caracal caracal	Caracal	Nocturnal	Dominant phase, qualified	Medium	Carnivora	Felidae	Species-specific field study (Datca-Bozburun) documents both day and night activity	High global plasticity; nocturnal-biased but not exclusively	Datca-Bozburun (Turkiye) species-specific field study; see report citations		GCA_016801355.1	NCBI genome + miniprot v0.18	Nocturnal	High global plasticity. The Turkish field study directly documents both daytime and night-time activity, which refutes a pure nocturnal class.
Mirza zaza	Northern giant mouse lemur	Nocturnal	Dominant phase, qualified	Medium	Primates	Cheirogaleidae	Direction supported as nocturnal	-	Santini, Rojas & Donati (2015) Behav Ecol 26:789-796; species-specific field observations		GCA_963573685.1	NCBI genome + miniprot v0.18	Nocturnal	Mainly nocturnal, but rare afternoon activity has been observed in wild individuals and sample sizes are small. Absent from Maor et al.; congener M. coquereli used there as the nearest proxy.
Tragelaphus eurycerus	Bongo	Nocturnal	Dominant phase, qualified	Medium	Artiodactyla	Bovidae	Activity concentrated in the dark half of the cycle	Dawn and dusk activity is a substantial part of the typical pattern	See report citations		GCA_040438115.1	NCBI genome + miniprot v0.18	Cathemeral | Nocturnal	The nocturnal direction holds, but dawn and dusk activity is a substantial part of the typical pattern.
Daubentonia madagascariensis	Aye-aye	Nocturnal	Unambiguous	High	Primates	Daubentoniidae	Species-specific evidence supports nocturnal activity without qualifier	-	Species-specific radio-telemetry and field observation; see report citations		GCA_044048945.1	NCBI genome + miniprot v0.18	Nocturnal	All observed activity occurred in darkness; individuals rest in nests by day.
Orycteropus afer	Aardvark	Nocturnal	Dominant phase, qualified	High	Tubulidentata	Orycteropodidae	Direction supported as nocturnal	-	Taylor & Skinner (2003) Afr Zool 38:225-234 (telemetry, 8 individuals); Weyer et al. (2020) Front Physiol 11:637			NCBI annotated protein accession	Nocturnal	Nocturnal emergence and foraging, with occasional pre-sunset activity in winter. DISCUSSION NOTE: implanted loggers in 12 Kalahari aardvarks show a shift toward diurnal foraging under energy deficit, mirroring the negative-energy-balance diurnality Beale et al. (2026) induced experimentally in mice. Add note: diurnal shift under energetic deficit.

### Sheet: Coding rule & legend
Table S1. Species dataset: chronotype coding and sources
Assignment status	N
Unambiguous	32
Dominant phase, qualified	28
Confidence	N
High	42
Medium	15
Low	3
CODING RULE
1. Binary coding	Each species was assigned to Diurnal or Nocturnal according to the phase of the light-dark cycle containing the majority of its activity, as reported in species-specific primary literature.
2. Crepuscular activity	A documented crepuscular component was assigned to the adjacent phase following the direction of dominant activity: dawn-weighted to the light phase, dusk- and night-weighted to the dark phase. Crepuscular activity was not treated as a third state, because the analysis requires a binary foreground.
3. Plastic species	Where activity varies with season, temperature, energy balance, competition or human disturbance, the species was coded by its modal pattern in the least-disturbed populations, and the plasticity is recorded in the Notes column.
4. Domesticated species	Four species are flagged. They are retained in the primary analysis because their activity timing partly reflects husbandry rather than an evolved chronotype.
RELATION TO SECONDARY COMPILATIONS
	Compilations such as Maor et al. (2017) permit cathemeral, crepuscular and ultradian categories and draw largely on older secondary sources (PanTHERIA, Nowak 1994), with multiple and sometimes contradictory records per species. A species coded Nocturnal here may therefore appear as Cathemeral there. That difference reflects the coding scheme, not a disagreement about the biology. The Maor column …
COLUMN DEFINITIONS
Assignment status	Unambiguous = species-specific evidence supports the coded phase without qualification. Dominant phase, qualified = the coded direction is supported, but the literature also documents a secondary component (crepuscular, seasonal, or population-dependent); the binary code represents the dominant phase, not an exclusive one.
Confidence	High = species-specific field, telemetry, biologging or camera-trap data, or very strong consistent literature. Medium = direct data but local, small-sample, or with marked behavioural plasticity. Low = domestication, inference from a congener, or absent direct 24-h data.
Data source	NCBI annotated protein accessions (34 species) or NCBI genome + miniprot (26 species). Genome assembly accessions are given for the miniprot species; per-gene protein and query accessions for all 60 species are in Table S2.
SUGGESTED METHODS WORDING
	Each species was coded as diurnal or nocturnal according to the phase containing the majority of its activity in species-specific primary literature. Crepuscular activity was assigned to the adjacent phase following the direction of dominant activity. For species showing seasonal, thermal or disturbance-related plasticity, the modal pattern of the least-disturbed populations was used and the plas…
